# Consecutive signaling pathways are activated in progression of Duchenne muscular dystrophy in *C. elegans*

**DOI:** 10.1101/532465

**Authors:** Heather C Hrach, Hannah S Steber, Jason Newbern, Alan Rawls, Marco Mangone

**Affiliations:** Molecular and Cellular Biology Graduate Program, School of Life Sciences 427 East Tyler Mall Tempe, AZ 85287 4501.; Virginia G. Piper Center for Personalized Diagnostics, The Biodesign Institute at Arizona State University, 1001 S McAllister Ave, Tempe, AZ, USA; Barrett Honors College, Arizona State University, 751 E Lemon Mall, Tempe, AZ 85281; School of Life Sciences 427 East Tyler Mall Tempe, AZ 85287 4501

## Abstract

**Background:** Duchenne muscular dystrophy (DMD) is a lethal, X-linked disease characterized by progressive muscle degeneration. The condition is driven by nonsense and missense mutations in the dystrophin gene, but the resulting changes in muscle-specific gene expression that take place in dystrophin’s absence remain uncharacterized, as they are potentially obscured by the chronic inflammation elicited by muscle damage in humans. *C. elegans* possess a mild inflammatory response that allows for the characterization of the transcriptome rearrangements affecting disease progression independently of inflammation.

**Results:** In effort to better understand these dynamics we have isolated and sequenced body muscle-specific transcriptomes from *C. elegans* lacking functional dystrophin at distinct stages of disease progression. We have identified two consecutively altered gene networks, which are also disrupted in the dystrophin deficient *mdx* mouse model. We found an upregulation of genes involved in mitochondrial function early in disease progression, and an upregulation of genes related to muscle fibre repair in later stages. This suggests that dystrophin may have a signaling role early in development, and its absence may activate compensatory mechanisms that counteract muscle degradation caused by loss of dystrophin. We have also developed a temperature-based screening method for synthetic paralysis that can be used to rapidly identify genetic partners of dystrophin.

**Conclusions:** Our results allow for the comprehensive identification of transcriptome rearrangements that potentially serve as independent drivers of disease progression and may in turn allow for the identification of new therapeutic targets for the treatment of DMD.

**One Sentence Summary:** A tissue specific transcriptome analysis of dystrophin deficient muscle in *C. elegans* reveals that dystrophin has distinct, dynamic signaling roles in early and late stage progression of Duchenne muscular dystrophy.
