## Supplementary Table S5 for "Consecutive signaling pathways are activated in progression of Duchenne muscular dystrophy in *C. elegans*"

### Sheet: Sheet1
		PRE			POST
		WT	dys-1	Fold Increase	WT	dys-1	Fold Increase
NADH-coenzyme Q Oxidoreductase (complex I)
F31D4.9	NDUFA1	0.19	1.545	8.13	-	-	-
C33A12.1	NDUFA5	0.36	1.93	5.36	-	-	-
nuo-3	NDUFA6	1.46	3.14	2.15	2.55	2.44	0.96
F45H10.3	NDUFA7	-	-	-	0.71	1.115	1.57
Y54F10AM.5	NDUFA8	0.78	1.71	2.19	-	-	-
F37C12.3	NDUFAB1	-	-	-	0.46	1.15	2.5
B0334.5	NDUFAF6	-	-	-	0.11	1.255	11.41
F59C6.5	NDUFB10	0.55	1.23	2.24	1.22	1.06	0.87
F42G8.10	NDUFB11	0.62	2.165	3.49	-	-	-
F44G4.2	NDUFB2	-	-	-	0.16	1.425	8.91
C18E9.4	NDUFB3	-	-	-	1.04	0.47	0.45
nuo-6	NDUFB4	0.18	1.22	6.78	0.21	1.465	6.98
D2030.4	NDUFB7	-	-	-	0.15	1.495	9.97
C16A3.5	NDUFB9	0.85	1.725	2.03	0.52	1.78	3.42
Succinate Dehydrogenase (complex II)
mev-1	Cytochrome b560 subunit	5.22	2.17	0.42	2.33	3.195	1.37
sdha-1	Subunit A, Flavoprotein	-	-	-	0.29	1.005	3.47
sdhb-1	Subunit D, Flavoprotein	1.12	1.025	0.92	0.36	1.11	3.08
sdhd-1	Subunit B, Flavoprotein	0.67	4.305	6.43	1.01	2.725	2.7
Q-Cytochrome c oxidoreductase (complex III)
Y71H2AM.5	COX6B2	0.89	6.15	6.91	0.14	3.045	21.75
F26E4.6	COX7C	2.05	7.825	3.82	0.1	2.02	20.2
cyc-1	Cyc-1	1.18	0.745	0.63	0.52	2.205	4.24
cyc-2.1	Cyc-2.1	15.09	11.975	0.79	1.31	6.855	5.23
Cytochrome C Oxidase (Complex IV)
W09C5.8	COX IV	12	19.68	0.79	1.31	6.855	5.23
ATP Synthase (Complex V)
H29O16.1	Alpha subunit	18.73	37.57	2.01	8.4	47.64	5.67
atp-2	Beta subunit	8.89	12.3	1.38	4.49	13.02	2.9
F58F12.1	Delta subunit	2.56	7.205	2.81	0.93	5.135	5.52
ASG-2	Gamma subunit	1.11	3.945	3.55	0.6	1.18	1.97
atp-3	ATP50	5.99	12.32	2.06	2.89	10.43	3.61
Y82E9BR.3	ATP5G1	72.31	67.215	0.93	12.94	37.875	2.93
atp-5	ATP5H	1.78	3.885	2.18	1.9	5.9	3.11
Y69A2AR.18	ATP5C1	4.62	26.625	5.76	3.91	17.74	4.54
ATPase Translocase
ant-1.1	Adenine nucleotide transporter	57.36	178	3.1	29.29	51.02	1.74
